# The Oft-Overlooked Massively Parallel Reporter Assay: Where, When, and Which Psychiatric Genetic Variants are Functional?

**DOI:** 10.1101/2020.02.02.931337

**Authors:** Bernard Mulvey, Tomas Lagunas, Joseph D. Dougherty

**Author notes:** Contact: Dr. Joseph Dougherty, Dougherty Lab, Department of Genetics, 660 S. Euclid Ave, Campus Box 8232, St. Louis, MO 63110-1093, E.

## Abstract

Neuropsychiatric phenotypes have been long known to be influenced by heritable risk factors. The past decade of genetic studies have confirmed this directly, revealing specific common and rare genetic variants enriched in disease cohorts. However, the early hope for these studies—that only a small set of genes would be responsible for a given disorder—proved false. The picture that has emerged is far more complex: a given disorder may be influenced by myriad coding and noncoding variants of small effect size, and/or by rare but severe variants of large effect size, many *de novo*. Noncoding genomic sequences harbor a large portion of these variants, the molecular functions of which cannot usually be inferred from sequence alone. This creates a substantial barrier to understanding the higher-order molecular and biological systems underlying disease risk. Fortunately, a proliferation of genetic technologies—namely, scalable oligonucleotide synthesis, high-throughput RNA sequencing, CRISPR, and CRISPR derivatives—have opened novel avenues to experimentally identify biologically significant variants *en masse*. These advances have yielded an especially versatile technique adaptable to large-scale functional assays of variation in both untranscribed and untranslated regulatory features: Massively Parallel Reporter Assays (MPRAs). MPRAs are powerful molecular genetic tools that can be used to screen tens of thousands of predefined sequences for functional effects in a single experiment. This approach has several ideal features for psychiatric genetics, but remains underutilized in the field to date. To emphasize the opportunities MPRA holds for dissecting psychiatric polygenicity, we review here its applications in the literature, discuss its ability to test several biological variables implicated in psychiatric disorders, illustrate this flexibility with a proof-of-principle, *in vivo* cell-type specific implementation of the assay, and envision future outcomes of applying MPRA to both computational and experimental neurogenetics.
