## Supplemental Table 1: Antibodies Used for Immunofluorescence for "The Oft-Overlooked Massively Parallel Reporter Assay: Where, When, and Which Psychiatric Genetic Variants are Functional?"

### Sheet: Sheet1
Target	Species from	Alexa Dye #	Dilution Used	Vendor	Product #
NeuN	Mouse	NA	1:500	Chemicon	MAB377
GFAP	Goat	NA	1:250	Abcam	ab53554
RFP and similar, inc. dsRed	Rabbit	NA	1:500	Rockland	200-301-379
Mouse Ig	Donkey	647	1:1000	Jackson Immunoresearch	715 605 150
Goat Ig	Donkey	488	1:1000	Invitrogen	a10040
Rabbit Ig	Donkey	546	1:1000	Jackson Immunoresearch	705 545 003
